# Single-cell mapping of tumor heterogeneity in pediatric rhabdomyosarcoma reveals developmental signatures with therapeutic relevance

**DOI:** 10.1101/2022.04.20.487706

**Authors:** Sara G Danielli, Ermelinda Porpiglia, Andrea J De Micheli, Natalia Navarro, Michael J Zellinger, Ingrid Bechtold, Samanta Kisele, Larissa Volken, Joana G Marques, Stephanie Kasper, Peter K Bode, Anton G Henssen, Dennis Gürgen, Josep Roma, Peter Bühlmann, Helen M Blau, Marco Wachtel, Beat W Schäfer

## Abstract

Rhabdomyosarcoma (RMS) is an aggressive human pediatric cancer. Despite robust expression of myogenic regulatory factors, RMS cells are blocked in a proliferative state and do not terminally differentiate. The extent to which the skeletal muscle lineage is represented in RMS tumors and the mechanisms leading to developmental arrest remain elusive. Here, we combined single-cell RNA sequencing (scRNAseq), mass cytometry (CyTOF) and high-content imaging to resolve RMS heterogeneity. ScRNAseq and CyTOF analysis of a total of 17 patient-derived primary cultures and three cell lines uncovered plastic myogenic subpopulations that delineate a branched trajectory. The less aggressive embryonal RMS (eRMS) harbor primarily muscle stem cell (MuSC)-like cells and exhibit sparse commitment to differentiation. The more aggressive alveolar RMS (aRMS) comprise primarily actively cycling committed progenitors with a paucity of differentiated cells. The oncogenic fusion protein PAX3:FOXO1 sustains aRMS cells in the cycling trajectory loop, which we show can re-wired towards differentiation upon its downregulation or by dual pharmacological RAF and MEK inhibition. Our findings provide insights into the developmental states and trajectories underlying RMS progression and identify the RAS pathway as a promising target of differentiation therapy for human aRMS.

**STATEMENT OF SIGNIFICANCE:** We present the first comprehensive single-cell transcriptomic and proteomic atlas of pediatric rhabdomyosarcoma (RMS), in which we identify impaired myogenic trajectories with prognostic value. We demonstrate that RAS pathway inhibitors disrupt the oncogenic trajectory and induce terminal differentiation, revealing novel therapeutic targets for the aggressive alveolar RMS subtype.
