## Supplementary Table 2 for "Single-cell mapping of tumor heterogeneity in pediatric rhabdomyosarcoma reveals developmental signatures with therapeutic relevance"

### Sheet: Rh4_Ext_Fig4b
	p_val	avg_logFC	shP3F1 + DOX	shP3F1 - DOX	p_val_adj
MYLPF	1.78644e-60	1.28136	0.532	0.235	3.93249e-56
ACTC1	6.24017e-104	1.14465	0.955	0.891	1.37365e-99
MYL1	6.49721e-112	1.12388	0.527	0.094	1.43023e-107
TNNI1	8.21057e-59	0.996857	0.763	0.55	1.80739e-54
BLCAP	2.58055e-155	0.896952	0.891	0.542	5.68056e-151
TMSB4X	4.34517e-102	0.858869	0.951	0.848	9.56503e-98
CRYAB	4.53122e-25	0.800493	0.222	0.071	9.97457e-21
LMOD3	2.89803e-160	0.782266	0.662	0.119	6.37944e-156
LMNA	5.7687e-136	0.7701	0.985	0.92	1.26986e-131
NEB	3.54554e-122	0.763743	0.921	0.736	7.8048e-118
MYOG	6.98975e-49	0.753344	0.766	0.743	1.53865e-44
DES	1.52894e-96	0.746619	0.916	0.848	3.36565e-92
AKAP9	1.70464e-68	0.732536	0.886	0.764	3.75241e-64
RASSF4	4.50995e-62	0.68674	0.748	0.574	9.92775e-58
MYL4	1.31379e-73	0.656973	0.902	0.735	2.89206e-69
SIRT2	1.59075e-71	0.625042	0.713	0.459	3.50172e-67
KLHL41	1.87971e-59	0.581354	0.742	0.524	4.1378e-55
JPT1	1.10056e-95	0.560468	0.993	0.995	2.42267e-91
FILIP1	2.87326e-113	0.511022	0.462	0.046	6.32491e-109
PALMD	5.06229e-95	0.50014	0.461	0.077	1.11436e-90
TTN	2.59588e-15	0.491049	0.783	0.737	5.71431e-11
PMAIP1	6.9308e-56	0.432624	0.699	0.453	1.52568e-51
ERBB3	5.38031e-64	0.43172	0.565	0.261	1.18437e-59
STAC3	4.96397e-60	0.417488	0.786	0.571	1.09272e-55
TPM2	1.44212e-47	0.414075	1	0.999	3.17454e-43
FXR1	7.787e-59	0.409709	0.968	0.954	1.71415e-54
TCF4	1.82867e-56	0.406812	0.802	0.598	4.02546e-52
CFL2	2.44408e-73	0.406294	0.981	0.928	5.38016e-69
TNNC2	2.48486e-61	0.397635	0.279	0.027	5.46993e-57
RBFOX2	6.0406e-61	0.395162	0.833	0.637	1.32972e-56
NCOA1	2.1209e-44	0.390581	0.83	0.687	4.66873e-40
SELENOW	4.49778e-25	0.377638	0.918	0.875	9.90097e-21
IL32	7.20023e-20	0.370361	0.657	0.54	1.58499e-15
MGP	1.05767e-30	0.360974	0.513	0.292	2.32826e-26
MYL6B	4.39634e-31	0.359643	0.985	0.988	9.67767e-27
MRLN	5.02757e-71	0.355674	0.306	0.026	1.10672e-66
MEF2C	7.2615e-28	0.352886	0.602	0.435	1.59847e-23
ZEB2	2.36318e-48	0.352503	0.895	0.76	5.20207e-44
SEPTIN11	4.62814e-49	0.351907	0.979	0.961	1.01879e-44
LRRN1	7.06846e-49	0.345718	0.565	0.284	1.55598e-44
CAPN6	1.14166e-11	0.337836	0.516	0.436	2.51315e-07
TULP4	4.76081e-29	0.336922	0.819	0.726	1.048e-24
BCAM	2.19802e-55	0.335249	0.475	0.186	4.8385e-51
TNRC6A	1.39676e-51	0.334806	0.94	0.87	3.07469e-47
MARCKS	3.3326e-51	0.33475	0.995	0.994	7.33605e-47
MACF1	2.26625e-34	0.334604	0.834	0.733	4.98869e-30
BTG1	4.81834e-37	0.333505	0.804	0.681	1.06066e-32
RHOBTB3	4.8314e-34	0.333366	0.902	0.859	1.06354e-29
RTN4	6.36016e-50	0.324627	0.953	0.942	1.40006e-45
GPC1	2.62886e-47	0.324146	0.696	0.466	5.78692e-43
CNN3	4.42766e-45	0.323942	0.966	0.948	9.74661e-41
CELF1	1.218e-40	0.320225	0.88	0.776	2.68118e-36
PDLIM4	6.33811e-29	0.316392	0.813	0.726	1.39521e-24
UGP2	5.60779e-35	0.316158	0.763	0.614	1.23444e-30
H2AZ2	1.31627e-50	0.312673	0.995	0.99	2.89751e-46
CDH15	1.83369e-31	0.308854	0.714	0.527	4.03649e-27
UBE2E3	9.61834e-20	0.307871	0.743	0.641	2.11728e-15
ZBTB18	2.25515e-35	0.306521	0.532	0.321	4.96426e-31
FITM1	2.33555e-19	0.301639	0.781	0.736	5.14124e-15
SPARC	4.25326e-38	0.301569	0.976	0.954	9.3627e-34
DMPK	5.31249e-50	0.299436	0.491	0.21	1.16944e-45
TCF12	1.56759e-37	0.2966	0.784	0.627	3.45073e-33
JOSD2	9.82479e-27	0.292841	0.787	0.678	2.16273e-22
KREMEN2	1.07273e-44	0.291685	0.479	0.22	2.36139e-40
ID3	4.03005e-25	0.291131	0.978	0.976	8.87135e-21
ARL6IP1	7.63585e-19	0.289747	0.789	0.702	1.68088e-14
SARS1	1.36702e-18	0.289703	0.963	0.968	3.00921e-14
COA4	3.26784e-33	0.288943	0.894	0.811	7.19349e-29
TNNI2	4.2509e-29	0.287923	0.36	0.162	9.3575e-25
GLRX2	1.76003e-24	0.28502	0.775	0.679	3.87435e-20
ZNF106	7.89949e-22	0.282825	0.941	0.901	1.73891e-17
YBX3	2.5766e-42	0.28205	0.977	0.964	5.67187e-38
MYOZ2	4.44474e-20	0.28019	0.709	0.571	9.78422e-16
CDC42EP3	1.55384e-31	0.280044	0.55	0.342	3.42046e-27
PURB	4.02774e-25	0.279985	0.75	0.613	8.86626e-21
EZR	5.94893e-30	0.279164	0.869	0.761	1.30954e-25
TOP2A	0.000753779	0.278236	0.792	0.843	1
SOX4	1.28998e-19	0.277294	0.877	0.84	2.83963e-15
TUBA1A	3.36496e-29	0.276873	0.988	0.99	7.40728e-25
DST	2.50779e-27	0.276543	0.766	0.621	5.52041e-23
GARS1	9.87745e-15	0.275033	0.843	0.806	2.17432e-10
MYMX	4.39691e-18	0.270238	0.652	0.526	9.67891e-14
PLD3	8.6008e-32	0.267975	0.701	0.534	1.89329e-27
FLNC	4.49939e-34	0.267284	0.642	0.433	9.90451e-30
CCNY	3.78445e-32	0.265823	0.649	0.481	8.33071e-28
LIMA1	5.93516e-29	0.264451	0.625	0.425	1.30651e-24
GADD45G	1.0278e-13	0.263611	0.639	0.553	2.2625e-09
TCEAL7	6.56049e-22	0.261554	0.766	0.68	1.44416e-17
MAPK6	2.81197e-29	0.260433	0.672	0.508	6.18998e-25
JAM3	5.65303e-27	0.260255	0.729	0.605	1.2444e-22
PLS3	1.55652e-18	0.259751	0.731	0.636	3.42636e-14
HSPB3	3.19669e-41	0.259296	0.214	0.029	7.03687e-37
ST8SIA1	2.87723e-46	0.258139	0.313	0.078	6.33365e-42
INKA2	9.56087e-38	0.257862	0.542	0.301	2.10463e-33
HLA-A	4.14713e-22	0.257351	0.791	0.698	9.12908e-18
AP3S1	2.85663e-33	0.257335	0.843	0.714	6.2883e-29
PDLIM3	1.32319e-28	0.254526	0.637	0.458	2.91273e-24
ASNS	1.79511e-14	0.25366	0.38	0.257	3.95157e-10
MSTN	1.2995e-20	0.253023	0.532	0.356	2.8606e-16
LMO7	7.06871e-40	0.252881	0.384	0.142	1.55603e-35
HMOX1	3.08162e-29	0.251668	0.396	0.191	6.78357e-25
MAPRE1	5.08482e-33	0.250611	0.921	0.861	1.11932e-28
SNX9	3.34987e-38	-0.250409	0.309	0.571	7.37406e-34
KHDRBS3	1.36477e-24	-0.250889	0.469	0.657	3.00427e-20
TIMP1	5.16632e-19	-0.251743	0.384	0.562	1.13726e-14
TJP1	1.6227e-42	-0.255501	0.325	0.604	3.57204e-38
SYTL2	4.14336e-39	-0.25583	0.439	0.719	9.12078e-35
DLGAP5	5.46784e-26	-0.256278	0.411	0.639	1.20364e-21
MINDY2	1.38264e-37	-0.25655	0.38	0.629	3.04361e-33
ELMOD1	4.00483e-48	-0.257488	0.123	0.405	8.81584e-44
PTBP3	2.86172e-38	-0.25825	0.395	0.649	6.2995e-34
SDC3	7.70022e-38	-0.258617	0.304	0.563	1.69505e-33
DSEL	8.77998e-26	-0.262768	0.511	0.706	1.93274e-21
EPC1	1.15216e-15	-0.265176	0.471	0.605	2.53626e-11
STX11	3.43594e-56	-0.266681	0.107	0.421	7.56353e-52
B2M	3.67874e-24	-0.267118	0.637	0.787	8.09801e-20
LGALS1	1.21124e-16	-0.268271	0.866	0.936	2.66631e-12
PGRMC1	2.14546e-39	-0.271676	0.8	0.943	4.7228e-35
MAD2L1	6.69504e-40	-0.275297	0.846	0.956	1.47378e-35
IWS1	1.21448e-42	-0.275772	0.397	0.659	2.67344e-38
DPYSL2	1.21759e-32	-0.275977	0.649	0.841	2.68027e-28
POPDC3	2.02271e-36	-0.276667	0.621	0.815	4.4526e-32
UBE2T	3.11965e-38	-0.277298	0.754	0.899	6.8673e-34
ETV5	2.61708e-43	-0.278961	0.51	0.768	5.76098e-39
PDCD2	2.15255e-40	-0.279557	0.659	0.843	4.73841e-36
SERP1	1.3282e-41	-0.279887	0.882	0.959	2.92376e-37
BMERB1	2.11454e-41	-0.280392	0.471	0.72	4.65473e-37
CKAP2	1.83337e-28	-0.282093	0.67	0.819	4.0358e-24
TSPAN12	1.0457e-39	-0.282445	0.47	0.708	2.30191e-35
LDOC1	2.23666e-47	-0.2828	0.275	0.575	4.92357e-43
SET	8.17407e-50	-0.283291	0.996	0.999	1.79936e-45
LDHA	7.69974e-44	-0.285206	0.951	0.982	1.69494e-39
CSTB	5.57769e-45	-0.288383	0.825	0.936	1.22782e-40
RFC4	2.73882e-39	-0.294044	0.648	0.839	6.02896e-35
MYBL2	8.86896e-44	-0.294588	0.605	0.842	1.95232e-39
MOCS2	1.89628e-66	-0.297212	0.205	0.564	4.17427e-62
RHOQ	2.21052e-47	-0.297338	0.4	0.678	4.86602e-43
MYL12A	4.55337e-45	-0.30105	0.962	0.99	1.00233e-40
FHL2	1.15746e-29	-0.30118	0.433	0.63	2.54791e-25
WASF2	3.74086e-53	-0.302917	0.74	0.905	8.23474e-49
DDX21	9.75106e-41	-0.304867	0.85	0.945	2.1465e-36
S100A11	2.84597e-46	-0.306807	1	1	6.26483e-42
EIF3K	9.54123e-58	-0.306872	0.965	0.987	2.10031e-53
DDAH2	4.16352e-52	-0.307621	0.442	0.731	9.16515e-48
NDUFB6	4.00653e-49	-0.308895	0.603	0.836	8.81957e-45
ABAT	3.80281e-41	-0.311034	0.494	0.742	8.37113e-37
CSRP1	2.01563e-47	-0.317127	0.352	0.667	4.437e-43
LUZP2	1.93908e-79	-0.323914	0.098	0.482	4.26849e-75
MEST	2.40246e-45	-0.327268	0.897	0.974	5.28854e-41
CDH4	1.02862e-71	-0.338875	0.105	0.459	2.2643e-67
ABCF1	3.27598e-65	-0.339406	0.948	0.986	7.21141e-61
RBPJ	1.56251e-57	-0.340726	0.656	0.889	3.43956e-53
DUSP6	3.47366e-53	-0.347024	0.315	0.628	7.64656e-49
POLR1D	7.85631e-67	-0.348453	0.956	0.986	1.72941e-62
RPS21	3.02026e-123	-0.349158	1	1	6.6485e-119
FAM89A	5.62236e-64	-0.351318	0.403	0.722	1.23765e-59
CPA5	9.7966e-32	-0.35315	0.231	0.473	2.15653e-27
NPM3	3.82276e-67	-0.354752	0.613	0.867	8.41504e-63
PFN1	2.81222e-87	-0.358075	0.999	1	6.19054e-83
DMRT2	6.65485e-62	-0.359163	0.505	0.811	1.46493e-57
CCDC34	1.41761e-71	-0.364487	0.456	0.796	3.12059e-67
LRRC10B	5.73881e-75	-0.366538	0.275	0.673	1.26328e-70
CD9	4.20515e-45	-0.369175	0.6	0.833	9.25679e-41
EXOSC3	2.83891e-82	-0.384111	0.483	0.826	6.24928e-78
SNRNP25	9.81492e-75	-0.390082	0.554	0.854	2.16056e-70
METTL26	3.50766e-79	-0.397342	0.628	0.899	7.72141e-75
SQLE	7.83923e-52	-0.397879	0.656	0.866	1.72565e-47
NOS1	4.12178e-102	-0.403618	0.078	0.519	9.07328e-98
GPX1	7.64825e-71	-0.403873	0.753	0.936	1.68361e-66
POU4F1	1.19643e-60	-0.403998	0.55	0.823	2.63371e-56
TMED9	8.49138e-69	-0.413981	0.758	0.934	1.86921e-64
LSM 4.00	1.56585e-91	-0.418177	0.851	0.976	3.4469e-87
TCHH	2.82664e-21	-0.421576	0.483	0.667	6.22229e-17
AOPEP	1.18938e-64	-0.423908	0.344	0.673	2.61817e-60
GLO1	1.24977e-84	-0.425707	0.725	0.941	2.75112e-80
UBE2D3	4.23778e-96	-0.433431	0.726	0.947	9.32861e-92
FCRLA	5.03572e-81	-0.434643	0.401	0.774	1.10851e-76
UBXN4	6.84639e-88	-0.438303	0.809	0.964	1.5071e-83
RPL35	6.76844e-158	-0.449479	0.999	1	1.48994e-153
PEG10	4.23094e-76	-0.454528	0.978	0.993	9.31356e-72
MARCKSL1	8.90458e-90	-0.45565	0.937	0.995	1.96017e-85
LMO4	1.7835e-72	-0.465426	0.691	0.908	3.92603e-68
NAP1L4	6.3384e-95	-0.465923	0.636	0.913	1.39527e-90
PEG3	1.84514e-80	-0.474366	0.72	0.939	4.0617e-76
FGF8	1.95207e-116	-0.503611	0.137	0.637	4.2971e-112
SRSF9	3.19584e-125	-0.514325	0.83	0.982	7.03501e-121
ERVW-1	5.1129e-55	-0.543696	0.205	0.514	1.1255e-50
PARP1	6.91253e-129	-0.55542	0.854	0.98	1.52165e-124
TNNT1	4.8063e-117	-0.570195	0.98	0.997	1.05801e-112
HTN3	1.88486e-58	-0.578937	0.174	0.483	4.14913e-54
PIPOX	2.49926e-138	-0.583038	0.138	0.679	5.50163e-134
GTF3A	7.57325e-152	-0.618516	0.826	0.981	1.6671e-147
ASS1	4.45672e-155	-0.652482	0.948	0.999	9.81057e-151
RPL14	1.98185e-181	-0.653305	0.991	1	4.36266e-177
TUBB	8.87505e-206	-0.707478	0.996	1	1.95366e-201
BCHE	6.90255e-103	-0.723836	0.738	0.962	1.51946e-98
CCNI	2.82107e-226	-0.810816	0.974	0.999	6.21002e-222
SH3BGRL3	7.13931e-194	-0.813857	0.682	0.982	1.57158e-189
PTMA	6.35581e-262	-0.863009	0.999	0.999	1.39911e-257
MT2A	2.94561e-121	-0.920252	0.849	0.992	6.48416e-117
STATH	1.27867e-100	-1.78369	0.23	0.64	2.81473e-96

### Sheet: KFR_Ext_Fig4c
	p_val	avg_logFC	shP3F1 + DOX	shP3F1 - DOX	p_val_adj
ACTC1	9.65825e-175	1.64184	0.933	0.751	2.12607e-170
TUBA1A	3.7857e-301	1.47459	0.989	0.872	8.33347e-297
ANXA1	1.44543e-133	1.15854	0.805	0.437	3.18182e-129
S100A6	2.06539e-247	1.1429	0.995	0.991	4.54653e-243
ANKRD1	1.56834e-74	1.11066	0.474	0.169	3.45238e-70
MYLPF	2.09313e-43	1.10594	0.796	0.664	4.6076e-39
TTN	1.22776e-124	1.10183	0.928	0.763	2.70268e-120
S100A4	3.94426e-99	1.05263	0.906	0.772	8.68251e-95
ANXA2	4.57574e-156	1.01576	0.913	0.708	1.00726e-151
TNNI1	5.58213e-65	0.961185	0.849	0.703	1.22879e-60
TMSB4X	9.653e-156	0.930377	0.989	0.935	2.12492e-151
TNNT2	6.22688e-147	0.918583	0.967	0.911	1.37072e-142
MYL4	4.39485e-66	0.851644	0.75	0.576	9.67439e-62
S100A13	7.53245e-226	0.827539	0.994	0.995	1.65812e-221
MYL1	2.38968e-90	0.808551	0.559	0.197	5.2604e-86
DES	9.29425e-100	0.747075	0.923	0.878	2.04594e-95
MSTN	7.66651e-98	0.719096	0.889	0.73	1.68763e-93
NES	3.34194e-150	0.717065	0.974	0.923	7.35662e-146
RHOB	1.22708e-162	0.714429	0.655	0.156	2.70117e-158
SGCA	7.89138e-129	0.680701	0.808	0.491	1.73713e-124
TPM1	1.95098e-44	0.677797	0.721	0.611	4.29469e-40
LMNA	3.27356e-129	0.673777	0.94	0.817	7.20609e-125
MAP3K7	1.62732e-102	0.668651	0.778	0.515	3.58222e-98
CALD1	9.47262e-64	0.657923	0.95	0.933	2.08521e-59
MAP1A	1.40973e-102	0.652592	0.608	0.246	3.10325e-98
CKB	1.99537e-71	0.651181	0.633	0.353	4.3924e-67
TNNI2	1.85374e-73	0.6476	0.638	0.356	4.08063e-69
NEB	1.88311e-89	0.632714	0.858	0.664	4.14529e-85
TCF4	4.08458e-115	0.626465	0.837	0.593	8.99138e-111
ZNF106	4.24707e-99	0.621915	0.95	0.842	9.34907e-95
PALMD	3.34848e-94	0.613893	0.605	0.267	7.37101e-90
MXD4	1.46208e-128	0.612153	0.722	0.327	3.21849e-124
ATP2B1	6.73294e-121	0.608623	0.967	0.918	1.48212e-116
MEF2C	4.36842e-47	0.606127	0.74	0.598	9.61621e-43
PLD3	2.36626e-107	0.602557	0.938	0.847	5.20886e-103
MRAS	8.93392e-84	0.596637	0.563	0.245	1.96662e-79
MAGED2	6.39851e-117	0.589388	0.932	0.807	1.4085e-112
VASH2	3.3963e-100	0.584878	0.727	0.423	7.47627e-96
TNNT1	4.91547e-151	0.584205	0.997	0.996	1.08204e-146
MLLT11	3.65549e-84	0.576907	0.879	0.753	8.04683e-80
MACF1	9.4118e-86	0.575901	0.913	0.807	2.07182e-81
COL6A1	2.76695e-97	0.573342	0.646	0.304	6.0909e-93
ID1	6.28662e-37	0.572958	0.521	0.327	1.38387e-32
KLHL41	3.68257e-81	0.570427	0.438	0.109	8.10644e-77
BCL2L1	2.61399e-90	0.563738	0.85	0.672	5.75418e-86
SPARC	4.40624e-108	0.563473	0.921	0.784	9.69946e-104
LGALS1	8.63227e-146	0.548939	0.997	0.999	1.90022e-141
JAK1	4.1294e-76	0.536224	0.842	0.711	9.09005e-72
LMO7	9.15484e-78	0.533633	0.453	0.142	2.01525e-73
TMSB10	5.57288e-155	0.528748	0.999	0.999	1.22676e-150
DAB2	3.1957e-41	0.521293	0.423	0.214	7.03469e-37
MARCKS	2.47876e-115	0.520513	0.984	0.926	5.4565e-111
TNC	2.78232e-64	0.520017	0.79	0.597	6.12471e-60
LSP1	4.71682e-89	0.513894	0.699	0.406	1.03831e-84
CITED2	2.82975e-70	0.512591	0.5	0.199	6.22912e-66
CCN1	2.86553e-27	0.511904	0.421	0.254	6.30788e-23
TAGLN	5.18656e-34	0.511322	0.404	0.207	1.14172e-29
CDKN1A	7.61681e-69	0.510276	0.63	0.344	1.67669e-64
NEXN	3.1281e-64	0.500177	0.682	0.439	6.88589e-60
COX7A1	3.2934e-61	0.495071	0.829	0.694	7.24976e-57
KLF2	3.82972e-115	0.48721	0.408	0.035	8.43037e-111
PNRC1	6.13617e-90	0.485914	0.613	0.276	1.35076e-85
PVALB	4.31647e-75	0.481859	0.418	0.113	9.50184e-71
DDAH2	5.82037e-75	0.471559	0.835	0.666	1.28124e-70
MYOG	2.03698e-22	0.468475	0.432	0.303	4.484e-18
MYL6	8.92561e-105	0.464506	0.995	0.991	1.96479e-100
MYOZ2	2.28571e-54	0.460083	0.424	0.161	5.03154e-50
VIM	4.37127e-112	0.456645	0.997	0.997	9.62248e-108
NCAM1	1.7867e-70	0.453823	0.561	0.272	3.93306e-66
PRUNE2	9.94311e-61	0.4529	0.836	0.68	2.18878e-56
DST	6.16089e-55	0.451189	0.602	0.365	1.3562e-50
COA4	1.72054e-86	0.449827	0.964	0.929	3.78743e-82
SPTBN1	2.10925e-52	0.439058	0.789	0.639	4.64309e-48
DCX	4.69701e-63	0.43647	0.428	0.148	1.03395e-58
RGS16	4.49875e-41	0.434903	0.753	0.637	9.90309e-37
AKR1C3	3.32823e-32	0.43057	0.546	0.383	7.32643e-28
FADS3	4.77984e-53	0.429178	0.597	0.35	1.05219e-48
VPS28	6.52279e-74	0.422617	0.852	0.711	1.43586e-69
MAP2	3.16242e-67	0.421125	0.536	0.24	6.96144e-63
CST3	2.44021e-65	0.415537	0.936	0.896	5.37164e-61
SPTAN1	1.37877e-39	0.407178	0.681	0.536	3.03508e-35
IRS1	2.07188e-70	0.40344	0.546	0.245	4.56083e-66
STAC3	3.43837e-56	0.402724	0.755	0.592	7.56888e-52
MRLN	3.73028e-48	0.40004	0.411	0.172	8.21146e-44
LRRC17	3.46176e-36	0.394499	0.442	0.248	7.62038e-32
TUBB2A	2.89642e-53	0.391236	0.492	0.242	6.37589e-49
RPS27L	9.71605e-66	0.388866	0.921	0.861	2.13879e-61
PHLDA1	2.93646e-56	0.388615	0.812	0.645	6.46402e-52
PDLIM7	1.35479e-51	0.38809	0.811	0.692	2.9823e-47
CAVIN4	2.50032e-51	0.384483	0.406	0.156	5.50395e-47
CYB5R1	1.3246e-39	0.38312	0.571	0.393	2.91584e-35
FILIP1L	4.63635e-54	0.382696	0.293	0.064	1.0206e-49
RHOC	1.11881e-49	0.380746	0.854	0.782	2.46284e-45
FOLR1	5.29626e-55	0.380008	0.25	0.036	1.16587e-50
TUBB2B	4.29418e-29	0.378203	0.608	0.471	9.45279e-25
CCN2	5.19197e-35	0.373146	0.199	0.042	1.14291e-30
RPL34	1.93367e-108	0.368948	1	1	4.25659e-104
JUND	1.40362e-36	0.359971	0.902	0.881	3.08978e-32
PBXIP1	3.67051e-59	0.35694	0.445	0.176	8.07989e-55
LRRN1	1.38356e-52	0.354792	0.358	0.115	3.04564e-48
UCHL1	1.86565e-38	0.354589	0.437	0.228	4.10685e-34
KDM5B	2.53904e-53	0.353572	0.557	0.286	5.58918e-49
SRPK3	8.56588e-49	0.353464	0.344	0.112	1.88561e-44
CAVIN1	5.35109e-44	0.352683	0.465	0.234	1.17793e-39
CHRNA1	5.0413e-55	0.352397	0.949	0.904	1.10974e-50
BTG2	3.22215e-51	0.352309	0.456	0.214	7.09293e-47
FABP3	1.08389e-21	0.350966	0.414	0.271	2.38597e-17
CFL2	4.87398e-50	0.350809	0.861	0.764	1.07291e-45
CAV3	2.76388e-43	0.350729	0.358	0.138	6.08413e-39
NNMT	8.29624e-27	0.350325	0.689	0.575	1.82625e-22
UGCG	6.66134e-28	0.349697	0.791	0.733	1.46636e-23
MAF	3.99559e-36	0.348571	0.777	0.655	8.79549e-32
RTL8C	3.19843e-41	0.346664	0.64	0.457	7.0407e-37
RABGAP1	7.1219e-31	0.346199	0.716	0.604	1.56774e-26
EEF1A1	7.08416e-119	0.34563	1	1	1.55944e-114
RPL37	9.83547e-128	0.344653	1	1	2.16508e-123
ADAMTS5	8.53985e-40	0.343932	0.421	0.209	1.87988e-35
YBX3	6.02528e-48	0.342389	0.953	0.931	1.32634e-43
PEG3	1.2638e-33	0.341905	0.893	0.844	2.782e-29
TP53I3	5.00741e-42	0.341594	0.619	0.436	1.10228e-37
KDM6B	3.07765e-59	0.339365	0.47	0.194	6.77482e-55
SLC38A2	4.06978e-35	0.336105	0.645	0.496	8.95881e-31
SH3BGRL3	5.61252e-32	0.334782	0.878	0.853	1.23548e-27
MT-CO1	9.89097e-86	0.33421	0.999	0.999	2.1773e-81
PLK2	1.13612e-29	0.333448	0.449	0.273	2.50093e-25
SYNPO2	1.13445e-33	0.330835	0.454	0.27	2.49726e-29
DYNC1H1	4.2296e-40	0.330225	0.761	0.621	9.31062e-36
GLRX	4.54263e-20	0.328909	0.779	0.739	9.9997e-16
SPRY1	3.07283e-45	0.32871	0.877	0.764	6.76422e-41
PTPRF	7.02416e-33	0.328021	0.435	0.255	1.54623e-28
ARL6IP1	6.84492e-28	0.326428	0.728	0.615	1.50677e-23
SOX11	1.01908e-27	0.32585	0.542	0.389	2.2433e-23
RND3	5.74908e-34	0.325734	0.536	0.348	1.26555e-29
GPC1	5.32281e-41	0.325035	0.515	0.303	1.17171e-36
ARPP21	1.02585e-24	0.324793	0.528	0.399	2.25821e-20
RAPSN	4.63635e-42	0.323885	0.781	0.651	1.0206e-37
CDH15	9.6095e-41	0.322758	0.869	0.793	2.11534e-36
GRN	1.79775e-38	0.32185	0.649	0.482	3.95739e-34
SEMA3A	6.92738e-44	0.320313	0.413	0.186	1.52492e-39
TFDP2	9.44908e-40	0.320013	0.77	0.637	2.08003e-35
KISS1	1.69112e-32	0.318694	0.152	0.021	3.72266e-28
OPTN	1.09764e-46	0.317845	0.352	0.124	2.41624e-42
ID3	8.171e-11	0.313402	0.781	0.763	1.79868e-06
SOX4	4.16169e-22	0.312789	0.893	0.85	9.16113e-18
FNDC5	9.60291e-20	0.312558	0.709	0.653	2.11389e-15
PSAP	5.33338e-36	0.311939	0.646	0.517	1.17404e-31
COMMD6	4.90876e-50	0.311728	0.966	0.937	1.08057e-45
SYNPO2L	2.43297e-56	0.311695	0.292	0.06	5.35571e-52
SAMD11	3.35243e-44	0.309953	0.237	0.046	7.37971e-40
RASSF4	6.0787e-11	0.308716	0.395	0.32	1.3381e-06
TRAPPC1	6.76855e-44	0.308542	0.901	0.844	1.48996e-39
POLR3GL	2.5414e-32	0.308114	0.66	0.519	5.59439e-28
TAX1BP1	3.39757e-36	0.306601	0.683	0.545	7.47906e-32
PDCD4	4.64029e-38	0.305375	0.487	0.276	1.02147e-33
ARMCX3	1.39298e-32	0.303643	0.584	0.426	3.06637e-28
ARL6IP5	1.47234e-35	0.303448	0.589	0.41	3.24107e-31
COL6A2	9.16232e-40	0.302703	0.469	0.258	2.0169e-35
UBE2E3	7.88934e-23	0.301916	0.851	0.817	1.73668e-18
DYNC1I2	5.93661e-50	0.30123	0.974	0.972	1.30683e-45
IER3	1.2742e-17	0.300376	0.557	0.453	2.80489e-13
SELENOW	1.16474e-07	0.298597	0.715	0.724	0.00256393
FLNA	3.64821e-29	0.298272	0.799	0.728	8.0308e-25
EIF4A2	6.29289e-32	0.298188	0.693	0.568	1.38525e-27
RTN4	6.85671e-37	0.298139	0.893	0.854	1.50937e-32
PPP1R14A	4.80487e-26	0.296807	0.553	0.41	1.0577e-21
RPL12	7.34204e-88	0.295373	1	1	1.6162e-83
MAP3K7CL	2.30875e-13	0.295104	0.531	0.467	5.08224e-09
NPNT	9.98224e-42	0.294747	0.33	0.118	2.19739e-37
NDUFA3	7.20238e-37	0.293219	0.895	0.842	1.58546e-32
UCP2	2.7484e-27	0.291803	0.514	0.357	6.05006e-23
ITGB1	1.34885e-27	0.290473	0.945	0.94	2.96921e-23
UBE2E2	8.54741e-30	0.289803	0.596	0.443	1.88154e-25
NDUFB4	1.21971e-40	0.289794	0.933	0.904	2.68495e-36
RABAC1	1.59269e-28	0.288656	0.758	0.681	3.50599e-24
TNFRSF12A	1.63951e-19	0.287822	0.412	0.275	3.60906e-15
OLFML2A	6.62626e-41	0.286933	0.394	0.176	1.45864e-36
ENO3	2.52955e-14	0.285193	0.713	0.662	5.56829e-10
RPS18	1.45779e-76	0.283475	1	1	3.20903e-72
DYSF	1.32978e-38	0.283368	0.382	0.177	2.92723e-34
KLF6	4.24712e-35	0.281701	0.399	0.204	9.34918e-31
CEMIP2	1.00216e-40	0.281553	0.352	0.138	2.20605e-36
COBL	8.21555e-24	0.28154	0.567	0.438	1.80849e-19
WWTR1	3.63443e-23	0.280582	0.596	0.484	8.00047e-19
IGF2R	7.93089e-27	0.279542	0.583	0.46	1.74583e-22
SMURF2	1.77467e-19	0.277525	0.497	0.392	3.90658e-15
CHRND	1.15181e-29	0.276791	0.844	0.791	2.53548e-25
ENAH	1.04094e-30	0.27642	0.892	0.854	2.29142e-26
TTLL7	1.43766e-27	0.276344	0.575	0.426	3.16471e-23
MSMO1	8.97389e-26	0.27633	0.812	0.731	1.97542e-21
MYBPC2	1.21034e-41	0.276225	0.344	0.132	2.66433e-37
PDE4DIP	6.3619e-20	0.275395	0.324	0.188	1.40044e-15
UACA	2.08567e-19	0.27518	0.589	0.476	4.59119e-15
VCL	2.13993e-19	0.273822	0.749	0.691	4.71062e-15
MAGED1	1.42579e-29	0.27358	0.612	0.468	3.1386e-25
OLFML3	2.29327e-23	0.272157	0.515	0.369	5.04817e-19
PPP3CA	6.97985e-26	0.270897	0.672	0.563	1.53647e-21
RHOBTB3	3.86544e-23	0.269832	0.801	0.745	8.509e-19
RPS8	5.31102e-80	0.267978	1	1	1.16912e-75
LOXL1	2.7316e-25	0.266042	0.426	0.269	6.01308e-21
PXDN	1.35025e-25	0.259036	0.821	0.748	2.97231e-21
TMEM59	3.21889e-24	0.258194	0.791	0.724	7.08574e-20
GADD45A	1.15814e-23	0.256921	0.832	0.769	2.54941e-19
ITSN2	3.86966e-25	0.256006	0.474	0.324	8.51829e-21
RBMS1	4.35652e-26	0.255923	0.546	0.406	9.59e-22
TIMP2	4.86557e-22	0.254176	0.454	0.313	1.07106e-17
ABLIM1	9.96971e-53	0.254108	0.285	0.06	2.19463e-48
RPL28	5.15858e-87	0.253483	1	1	1.13556e-82
CRIM1	3.5434e-28	0.253288	0.302	0.138	7.80009e-24
CFH	1.5124e-29	0.253148	0.434	0.252	3.32925e-25
CRMP1	3.40043e-22	0.253046	0.448	0.301	7.48536e-18
TPPP3	8.58051e-24	0.25281	0.577	0.436	1.88883e-19
RPL32	3.21211e-70	0.252791	1	1	7.07082e-66
NCOA1	1.03554e-23	0.252497	0.675	0.577	2.27952e-19
DBN1	1.5057e-26	0.252203	0.84	0.774	3.31449e-22
S100A11	7.3549e-55	0.250807	1	1	1.61903e-50
RAB32	1.86592e-41	0.250388	0.297	0.091	4.10746e-37
RNF7	1.26192e-27	0.25005	0.873	0.863	2.77786e-23
CDCA7	9.56038e-47	-0.250167	0.088	0.334	2.10453e-42
NSMCE4A	2.07341e-48	-0.250614	0.215	0.528	4.56419e-44
GRPEL1	5.62472e-34	-0.250662	0.495	0.737	1.23817e-29
GPX1	2.71787e-35	-0.250978	0.83	0.943	5.98285e-31
DESI2	2.39509e-34	-0.251065	0.397	0.652	5.27231e-30
CDK6	6.54677e-38	-0.251373	0.942	0.972	1.44114e-33
HSPA9	1.50706e-32	-0.251441	0.676	0.862	3.3175e-28
PNN	1.01122e-30	-0.251637	0.769	0.911	2.226e-26
GTF3C6	1.17114e-39	-0.251657	0.844	0.954	2.57803e-35
EIF3E	3.78036e-41	-0.251926	0.953	0.989	8.32171e-37
AK2	6.60975e-33	-0.252789	0.489	0.726	1.455e-28
FADS1	6.21476e-33	-0.253411	0.581	0.792	1.36806e-28
TCOF1	2.65934e-40	-0.25416	0.325	0.608	5.85401e-36
MCM6	7.4113e-45	-0.254506	0.169	0.441	1.63145e-40
PPIH	1.85913e-31	-0.254798	0.647	0.846	4.0925e-27
FUS	1.97697e-41	-0.254922	0.851	0.945	4.35191e-37
AMD 1.00	3.19234e-30	-0.255158	0.644	0.835	7.02731e-26
FBL	1.08544e-33	-0.255241	0.745	0.911	2.38937e-29
BANF1	3.18279e-48	-0.255413	0.939	0.988	7.00628e-44
CDCA3	1.06099e-47	-0.25568	0.124	0.399	2.33555e-43
TUBA4A	3.85485e-36	-0.255978	0.763	0.923	8.48568e-32
G3BP1	3.13414e-35	-0.25609	0.67	0.845	6.89919e-31
SAAL1	1.53392e-52	-0.25661	0.129	0.422	3.37661e-48
E2F7	2.90361e-56	-0.256913	0.105	0.394	6.39173e-52
PHF5A	2.48691e-40	-0.257557	0.529	0.789	5.47443e-36
MZT2B	1.4033e-46	-0.257577	0.96	0.996	3.08908e-42
GYPC	1.92335e-34	-0.257672	0.609	0.839	4.23386e-30
MEAF6	1.73274e-35	-0.257822	0.498	0.757	3.81429e-31
PIH1D1	1.07731e-33	-0.257959	0.402	0.654	2.37148e-29
CDC20	4.32016e-39	-0.258251	0.332	0.622	9.50996e-35
NTHL1	6.95331e-41	-0.258536	0.22	0.489	1.53063e-36
STX10	4.02583e-43	-0.258707	0.266	0.563	8.86205e-39
TLE5	1.83132e-40	-0.258786	0.865	0.967	4.03128e-36
PHB	1.6254e-46	-0.259097	0.935	0.985	3.578e-42
CEP57	2.86215e-46	-0.259695	0.2	0.489	6.30044e-42
SLC20A1	4.38588e-47	-0.259918	0.179	0.471	9.65463e-43
KIFC1	2.2561e-59	-0.260066	0.139	0.473	4.96635e-55
PXMP2	2.39169e-37	-0.260786	0.451	0.734	5.26483e-33
ARL 2.00	7.17264e-37	-0.261869	0.796	0.931	1.57891e-32
KNOP1	3.87476e-39	-0.263021	0.552	0.796	8.52951e-35
RSL1D1	1.0805e-39	-0.264052	0.879	0.952	2.37851e-35
PHF19	6.90462e-48	-0.264312	0.183	0.474	1.51991e-43
LSM 4.00	9.58433e-46	-0.264813	0.923	0.984	2.1098e-41
PPP1CB	2.73186e-36	-0.265492	0.661	0.861	6.01364e-32
ARMT1	6.73409e-64	-0.265555	0.107	0.424	1.48238e-59
TRAP1	2.47525e-41	-0.265591	0.284	0.568	5.44878e-37
CDT1	1.22153e-64	-0.265721	0.08	0.385	2.68896e-60
METTL9	1.9113e-38	-0.265914	0.381	0.646	4.20735e-34
TOP 1.00	1.17744e-36	-0.266306	0.814	0.921	2.5919e-32
TACC3	1.18695e-45	-0.267128	0.226	0.525	2.61283e-41
H2AC17	1.12619e-48	-0.267752	0.138	0.422	2.47909e-44
BRD7	7.02036e-38	-0.267935	0.747	0.899	1.54539e-33
IPO5	1.14564e-36	-0.267979	0.42	0.679	2.5219e-32
ERH	1.04186e-62	-0.26826	0.972	0.997	2.29344e-58
RPA1	7.19381e-54	-0.268692	0.185	0.498	1.58357e-49
CYCS	1.25881e-41	-0.268723	0.943	0.986	2.77101e-37
PRELID1	5.7606e-54	-0.269879	0.967	0.993	1.26808e-49
SRSF3	2.04483e-53	-0.270344	0.968	0.991	4.50127e-49
SAE1	1.062e-42	-0.270793	0.353	0.642	2.33778e-38
CDK2AP1	5.7511e-38	-0.271219	0.8	0.933	1.26599e-33
PTP4A2	3.97192e-42	-0.272065	0.636	0.843	8.74339e-38
DYNLT2B	1.68017e-41	-0.272288	0.376	0.673	3.69855e-37
SLC1A5	6.28745e-50	-0.272874	0.243	0.557	1.38406e-45
NUF2	4.03661e-56	-0.273559	0.148	0.471	8.8858e-52
TFRC	2.76531e-37	-0.273716	0.382	0.649	6.08728e-33
SSU72	4.7064e-45	-0.273729	0.793	0.94	1.03602e-40
UTP11	9.66304e-41	-0.273764	0.639	0.851	2.12713e-36
VDAC3	2.1568e-41	-0.273818	0.745	0.915	4.74777e-37
PAXX	7.28008e-38	-0.274354	0.513	0.758	1.60256e-33
CYC1	2.5528e-39	-0.274374	0.8	0.94	5.61947e-35
H2AX	6.63852e-56	-0.274574	0.196	0.515	1.46134e-51
EZH2	1.89385e-48	-0.274733	0.265	0.584	4.16893e-44
NCAPG2	1.72369e-54	-0.274884	0.149	0.453	3.79437e-50
LSM 2.00	4.11146e-39	-0.274972	0.699	0.882	9.05056e-35
GNL3	3.92477e-35	-0.275118	0.61	0.824	8.63959e-31
ATP5IF1	4.75657e-49	-0.275121	0.968	0.995	1.04706e-44
GSPT1	1.36888e-38	-0.275622	0.688	0.868	3.01332e-34
TMEM97	2.1657e-33	-0.275675	0.799	0.932	4.76735e-29
GATM	5.90454e-52	-0.276522	0.149	0.444	1.29977e-47
CASP8AP2	2.39534e-47	-0.276997	0.201	0.495	5.27287e-43
NAA20	8.64349e-39	-0.277031	0.706	0.896	1.90269e-34
DUSP6	4.20325e-39	-0.27713	0.759	0.92	9.25261e-35
CPA5	2.14741e-26	-0.277362	0.412	0.634	4.72709e-22
DHFR	5.2569e-40	-0.278429	0.478	0.745	1.1572e-35
SRSF10	8.38559e-41	-0.278477	0.711	0.893	1.84592e-36
COPS3	2.84798e-40	-0.278771	0.544	0.803	6.26925e-36
SF3A3	1.18484e-40	-0.279522	0.51	0.758	2.60819e-36
COMMD4	4.07165e-41	-0.279562	0.364	0.655	8.96292e-37
ATAD5	7.73487e-52	-0.279642	0.198	0.503	1.70268e-47
SUMO2	2.91512e-72	-0.279652	0.994	1	6.41705e-68
MAGOHB	5.88173e-47	-0.28037	0.378	0.691	1.29474e-42
NCAPD3	6.61973e-62	-0.280607	0.156	0.49	1.4572e-57
NXT1	1.62768e-39	-0.280833	0.504	0.779	3.58302e-35
RPA2	1.20216e-40	-0.280942	0.375	0.657	2.64632e-36
HNRNPA1	8.19318e-58	-0.281542	0.964	0.991	1.80356e-53
SAC3D1	3.10995e-46	-0.282896	0.378	0.687	6.84593e-42
CDCA8	2.27075e-55	-0.283748	0.121	0.419	4.99859e-51
C21orf58	4.47635e-59	-0.285254	0.157	0.484	9.85379e-55
RPP30	5.82382e-41	-0.285344	0.397	0.671	1.282e-36
PIN1	2.2797e-41	-0.285534	0.667	0.876	5.01829e-37
MAP2K1	9.27755e-48	-0.285609	0.238	0.536	2.04227e-43
RIF1	6.03578e-38	-0.28606	0.423	0.683	1.32866e-33
DSN1	5.66115e-59	-0.28621	0.15	0.465	1.24619e-54
HES1	1.36123e-37	-0.28958	0.273	0.55	2.99648e-33
PRR11	1.59357e-44	-0.289777	0.274	0.585	3.50792e-40
YWHAG	5.05579e-41	-0.289864	0.514	0.772	1.11293e-36
CBX3	2.16852e-59	-0.289865	0.964	0.992	4.77355e-55
COPRS	6.01457e-48	-0.290028	0.75	0.92	1.32399e-43
SRSF2	9.19477e-47	-0.290113	0.821	0.954	2.02404e-42
TOPBP1	1.51297e-53	-0.290168	0.257	0.587	3.3305e-49
RAN	8.16347e-79	-0.290556	0.995	0.999	1.79702e-74
PRDX3	2.25005e-44	-0.290607	0.787	0.924	4.95303e-40
SAMD1	5.01676e-52	-0.290611	0.273	0.604	1.10434e-47
PPAT	1.12951e-44	-0.290616	0.295	0.58	2.4864e-40
SNX3	1.43809e-49	-0.291068	0.91	0.971	3.16566e-45
ETV4	2.3319e-49	-0.291298	0.301	0.624	5.1332e-45
GPX4	5.96375e-68	-0.291537	0.973	0.997	1.3128e-63
ATP6V1G1	1.8591e-41	-0.291611	0.813	0.943	4.09243e-37
U2SURP	1.45434e-43	-0.291772	0.692	0.884	3.20143e-39
LRR1	1.88715e-64	-0.292988	0.138	0.47	4.15418e-60
ASPM	8.13795e-48	-0.293123	0.264	0.59	1.79141e-43
TECR	3.02256e-42	-0.293202	0.724	0.906	6.65355e-38
GLOD4	2.53278e-44	-0.293232	0.478	0.757	5.5754e-40
SLC16A1	5.19604e-63	-0.293569	0.17	0.504	1.14381e-58
MCUR1	6.25724e-47	-0.29425	0.4	0.692	1.37741e-42
KIF20B	5.16769e-50	-0.294286	0.298	0.62	1.13756e-45
ANP32A	1.08413e-43	-0.294431	0.664	0.884	2.38649e-39
HSP90AB1	3.81205e-84	-0.294632	1	1	8.39147e-80
AP2S1	2.98124e-51	-0.295118	0.912	0.981	6.56261e-47
SRM	1.19912e-47	-0.295263	0.87	0.954	2.63962e-43
ARL 3.00	1.09032e-45	-0.296581	0.668	0.874	2.40011e-41
FAM133B	2.3259e-47	-0.296595	0.812	0.956	5.12001e-43
CISD1	3.45116e-43	-0.296629	0.588	0.834	7.59703e-39
KIF5B	1.82972e-42	-0.29699	0.658	0.854	4.02776e-38
BUB3	2.89861e-41	-0.297308	0.73	0.892	6.3807e-37
MAD2L2	9.19263e-47	-0.297654	0.483	0.759	2.02357e-42
XRCC5	6.53644e-47	-0.298274	0.875	0.961	1.43887e-42
TMEM123	9.10548e-57	-0.299005	0.276	0.613	2.00439e-52
HNRNPU	3.13479e-37	-0.29966	0.922	0.972	6.90062e-33
MRTO4	1.90297e-47	-0.300206	0.648	0.869	4.18901e-43
TOMM20	9.22419e-55	-0.300436	0.883	0.974	2.03052e-50
MT2A	2.86341e-38	-0.300674	0.887	0.977	6.30322e-34
DENR	1.04077e-45	-0.300804	0.64	0.85	2.29106e-41
FANCI	2.05408e-66	-0.30199	0.16	0.517	4.52165e-62
ZNF428	1.78205e-43	-0.302266	0.455	0.738	3.92282e-39
TMEM106C	9.80399e-46	-0.30263	0.346	0.649	2.15815e-41
SVIP	1.44452e-47	-0.303907	0.577	0.844	3.17983e-43
TK1	9.27094e-67	-0.30404	0.15	0.498	2.04081e-62
RWDD1	1.5395e-48	-0.304526	0.659	0.868	3.3889e-44
RBBP8	1.58107e-49	-0.304816	0.278	0.587	3.48041e-45
NAP1L4	5.50856e-43	-0.305309	0.709	0.886	1.2126e-38
CAMTA1	1.81723e-50	-0.305934	0.812	0.944	4.00027e-46
NUDT1	3.31039e-50	-0.306714	0.567	0.839	7.28715e-46
SNRNP40	5.98037e-45	-0.308186	0.585	0.819	1.31646e-40
LY6E	2.1857e-42	-0.308807	0.629	0.861	4.81137e-38
FOXM1	2.18585e-66	-0.309379	0.148	0.491	4.81172e-62
HSPH1	4.82661e-45	-0.309435	0.559	0.795	1.06248e-40
TPI1	5.42694e-69	-0.309648	0.973	0.997	1.19463e-64
MDFI	1.55197e-47	-0.310356	0.523	0.8	3.41636e-43
CHCHD3	3.5407e-49	-0.310758	0.556	0.823	7.79414e-45
EIF5A	1.86104e-79	-0.310989	0.985	0.998	4.09671e-75
MRPL20	6.00457e-56	-0.312001	0.832	0.954	1.32179e-51
HPRT1	2.38227e-57	-0.312229	0.239	0.572	5.24409e-53
UBE2I	3.55014e-53	-0.313313	0.776	0.932	7.81492e-49
MED4	2.97363e-54	-0.313575	0.335	0.659	6.54586e-50
KIF11	6.33779e-62	-0.314126	0.189	0.539	1.39514e-57
RRP1B	1.48627e-48	-0.314346	0.519	0.793	3.27173e-44
MCM5	3.77882e-47	-0.314609	0.206	0.495	8.31833e-43
DICER1	3.83139e-55	-0.314984	0.318	0.659	8.43403e-51
MRPL18	3.94859e-47	-0.315073	0.624	0.844	8.69204e-43
PGAM1	8.50442e-49	-0.315936	0.586	0.828	1.87208e-44
H3C2	3.93415e-59	-0.31661	0.118	0.423	8.66025e-55
NT5DC2	2.49501e-52	-0.318184	0.576	0.842	5.49227e-48
GTF2H5	2.6462e-51	-0.318587	0.724	0.909	5.82508e-47
HNRNPA2B1	4.17868e-64	-0.319566	0.993	0.998	9.19852e-60
CCNE1	1.33944e-62	-0.321596	0.198	0.537	2.94852e-58
DDX21	2.2921e-49	-0.322446	0.832	0.951	5.04561e-45
GMPS	1.22892e-59	-0.324167	0.21	0.546	2.70523e-55
PSIP1	6.14738e-53	-0.324892	0.371	0.693	1.35322e-48
NCAPD2	1.07002e-63	-0.325467	0.256	0.606	2.35544e-59
HINT1	3.34657e-91	-0.325549	0.997	1	7.3668e-87
NSD2	2.17353e-67	-0.325591	0.235	0.597	4.78458e-63
AP1S2	8.42609e-49	-0.326631	0.581	0.834	1.85484e-44
HAT1	6.04607e-54	-0.327154	0.437	0.759	1.33092e-49
ABCE1	3.61953e-53	-0.327838	0.567	0.837	7.96767e-49
TRIP13	1.56384e-67	-0.328681	0.221	0.585	3.44248e-63
WDR43	1.85309e-50	-0.328889	0.748	0.904	4.07921e-46
FAM89A	9.33723e-49	-0.329147	0.472	0.76	2.0554e-44
SUZ12	3.4215e-56	-0.329351	0.357	0.676	7.53174e-52
C1D	1.82747e-66	-0.329389	0.192	0.539	4.02282e-62
HADH	1.03954e-64	-0.329423	0.328	0.688	2.28835e-60
CHORDC1	3.53689e-55	-0.329474	0.606	0.861	7.78576e-51
RFC1	1.22252e-49	-0.331769	0.62	0.849	2.69114e-45
STIP1	6.18337e-59	-0.332854	0.756	0.926	1.36115e-54
LYAR	1.81837e-51	-0.332895	0.48	0.76	4.00278e-47
GGCT	7.95116e-47	-0.334573	0.607	0.859	1.75029e-42
H1-10	1.07314e-52	-0.334616	0.456	0.778	2.3623e-48
SOD1	6.75575e-78	-0.335403	0.976	0.995	1.48714e-73
NUCKS1	4.41695e-70	-0.336186	0.941	0.987	9.72304e-66
BNIP3	5.15509e-62	-0.336472	0.339	0.683	1.13479e-57
TIPIN	2.34717e-53	-0.339026	0.293	0.611	5.16683e-49
TOMM40	2.00838e-53	-0.339783	0.745	0.904	4.42104e-49
MIS18A	1.80005e-64	-0.3401	0.283	0.645	3.96245e-60
PLAGL1	1.09985e-65	-0.340597	0.287	0.635	2.4211e-61
HMMR	3.4676e-60	-0.340965	0.157	0.488	7.63324e-56
JTB	2.10288e-55	-0.340969	0.566	0.837	4.62906e-51
SRSF9	1.33497e-68	-0.341018	0.832	0.961	2.93868e-64
KPNA2	8.30141e-40	-0.341118	0.691	0.858	1.82739e-35
RFC2	9.79486e-59	-0.341128	0.287	0.626	2.15614e-54
SEPTIN11	3.32251e-52	-0.341543	0.752	0.921	7.31383e-48
CCT5	9.80436e-80	-0.341967	0.966	0.991	2.15823e-75
FDPS	6.78973e-53	-0.342444	0.929	0.982	1.49462e-48
MSH2	8.04577e-55	-0.342724	0.362	0.688	1.77112e-50
GNG5	1.46963e-95	-0.344562	0.98	0.998	3.23509e-91
NPM3	1.98275e-57	-0.3449	0.76	0.923	4.36464e-53
PSAT1	3.60931e-57	-0.34493	0.416	0.74	7.94517e-53
ENO1	2.36541e-75	-0.345986	0.957	0.991	5.20698e-71
NOP56	3.87414e-64	-0.346715	0.864	0.971	8.52814e-60
SNRNP25	1.3545e-60	-0.347499	0.434	0.767	2.98167e-56
SRPK1	4.74555e-58	-0.349009	0.49	0.801	1.04464e-53
LSM 3.00	1.15437e-69	-0.349588	0.852	0.972	2.54111e-65
HNRNPM	1.87584e-70	-0.350179	0.929	0.983	4.12928e-66
PFN1	8.17373e-118	-0.35101	1	1	1.79928e-113
C1QBP	5.7234e-96	-0.351132	0.994	0.998	1.25989e-91
DNAJA2	3.1327e-58	-0.351623	0.426	0.742	6.896e-54
PHB2	1.87516e-65	-0.352958	0.777	0.926	4.12779e-61
DDX39A	2.70635e-59	-0.353372	0.652	0.899	5.95749e-55
CHAF1A	2.97405e-81	-0.35451	0.161	0.553	6.54679e-77
PPIF	4.32024e-58	-0.35475	0.375	0.701	9.51015e-54
FKBP4	8.60325e-61	-0.355099	0.524	0.816	1.89383e-56
SRSF4	5.56417e-59	-0.35547	0.552	0.818	1.22484e-54
SPC25	1.70356e-69	-0.355573	0.165	0.526	3.75005e-65
CD9	5.6065e-47	-0.355795	0.444	0.732	1.23416e-42
EIF4E2	3.14572e-60	-0.356517	0.683	0.903	6.92467e-56
BRCA1	9.57131e-83	-0.357114	0.133	0.51	2.10693e-78
SH3TC1	3.72464e-69	-0.357513	0.156	0.507	8.19906e-65
NCAPG	5.27014e-80	-0.359061	0.175	0.586	1.16012e-75
LBR	4.85133e-55	-0.359821	0.433	0.732	1.06792e-50
PA2G4	4.46936e-79	-0.359901	0.942	0.986	9.8384e-75
ORC6	1.93689e-81	-0.361129	0.193	0.599	4.26367e-77
RNPS1	4.49639e-67	-0.361162	0.668	0.903	9.89791e-63
KIF22	4.68574e-69	-0.362032	0.255	0.615	1.03147e-64
KIF2A	2.14627e-73	-0.362218	0.31	0.681	4.72458e-69
ISCA2	9.04726e-92	-0.363887	0.114	0.507	1.99157e-87
SDF2L1	1.92001e-44	-0.367371	0.429	0.699	4.22653e-40
FEN1	2.18828e-80	-0.369051	0.187	0.586	4.81706e-76
SNRPG	5.89745e-101	-0.369645	0.988	0.996	1.29821e-96
NASP	9.62602e-68	-0.37123	0.869	0.972	2.11898e-63
FAM136A	4.49637e-60	-0.37135	0.436	0.737	9.89786e-56
PCBD1	2.41467e-65	-0.372663	0.558	0.846	5.31541e-61
CKS2	1.44022e-49	-0.373628	0.735	0.904	3.17036e-45
CDC42	1.30557e-65	-0.374454	0.707	0.895	2.87394e-61
ASS1	9.99741e-72	-0.37738	0.883	0.987	2.20073e-67
CENPH	1.7572e-87	-0.377625	0.189	0.6	3.86813e-83
MSH6	9.18137e-58	-0.37831	0.219	0.531	2.02109e-53
MRPL34	3.86755e-66	-0.37938	0.528	0.827	8.51364e-62
DLGAP5	5.60522e-60	-0.37938	0.207	0.557	1.23388e-55
TMPO	4.57544e-64	-0.379631	0.576	0.859	1.00719e-59
RBBP7	5.52052e-65	-0.37965	0.508	0.82	1.21523e-60
ZMYND19	7.0937e-61	-0.379671	0.376	0.711	1.56154e-56
CTNNAL1	2.23349e-65	-0.38004	0.439	0.778	4.91657e-61
KLHL23	4.22189e-75	-0.380184	0.238	0.622	9.29365e-71
ANP32E	2.91526e-67	-0.380922	0.738	0.916	6.41736e-63
STARD3NL	1.51767e-73	-0.380944	0.312	0.679	3.34084e-69
C12orf57	1.34581e-71	-0.383993	0.774	0.946	2.96254e-67
H1-2	9.74748e-39	-0.386401	0.332	0.574	2.14571e-34
SPART	1.14208e-64	-0.386685	0.508	0.812	2.51407e-60
MCM4	3.11914e-77	-0.387162	0.222	0.611	6.86616e-73
POP7	3.02879e-68	-0.387229	0.668	0.893	6.66728e-64
SNRPD1	4.84205e-106	-0.387522	0.969	0.991	1.06588e-101
MAZ	7.56844e-76	-0.389174	0.65	0.902	1.66604e-71
TXNL4A	5.87309e-70	-0.389358	0.566	0.872	1.29284e-65
MDH1	6.83447e-69	-0.389611	0.758	0.94	1.50447e-64
DNAJB1	1.7635e-70	-0.391424	0.26	0.622	3.88199e-66
E2F1	4.41764e-78	-0.39149	0.155	0.532	9.72455e-74
PPA1	1.41793e-76	-0.392812	0.877	0.98	3.12129e-72
PGP	2.94673e-72	-0.394411	0.491	0.796	6.48664e-68
RFC4	1.41197e-83	-0.395055	0.203	0.6	3.10816e-79
DUT	9.82975e-62	-0.397691	0.598	0.872	2.16382e-57
DBF4	5.60718e-71	-0.397934	0.393	0.755	1.23431e-66
SLC25A5	2.40746e-79	-0.399885	0.876	0.969	5.29955e-75
SRRM2	1.68056e-85	-0.400046	0.863	0.971	3.69942e-81
SUPT16H	1.06474e-74	-0.403414	0.728	0.939	2.34382e-70
RBBP4	3.17344e-73	-0.404428	0.752	0.933	6.98569e-69
CCNB1	6.29832e-49	-0.404732	0.356	0.657	1.38645e-44
NAE1	4.75447e-80	-0.404919	0.384	0.763	1.0466e-75
PSMG1	1.53631e-72	-0.405226	0.517	0.831	3.38188e-68
PBK	5.8936e-86	-0.406042	0.193	0.608	1.29736e-81
SMC2	2.85015e-71	-0.406152	0.536	0.853	6.27403e-67
PABPC4	2.3358e-77	-0.407128	0.647	0.883	5.1418e-73
HNRNPF	1.38043e-74	-0.409168	0.722	0.934	3.03873e-70
RAD51AP1	1.93313e-101	-0.409571	0.141	0.574	4.2554e-97
SSRP1	4.49191e-78	-0.410205	0.635	0.882	9.88805e-74
CDC6	3.29578e-85	-0.410573	0.131	0.512	7.25501e-81
SMC3	2.10886e-70	-0.410981	0.634	0.894	4.64223e-66
CBX5	1.01477e-79	-0.411884	0.81	0.948	2.23381e-75
HNRNPAB	1.90051e-74	-0.41341	0.835	0.967	4.1836e-70
TCP1	1.60705e-78	-0.41435	0.693	0.92	3.5376e-74
CFDP1	4.14673e-82	-0.416145	0.852	0.962	9.1282e-78
DNAJA1	1.78481e-75	-0.418218	0.863	0.967	3.92891e-71
RCN1	9.23355e-83	-0.418524	0.685	0.912	2.03258e-78
CD320	1.01266e-77	-0.418718	0.684	0.916	2.22916e-73
HNRNPD	1.13747e-77	-0.42048	0.862	0.96	2.50391e-73
SRRM1	1.17557e-89	-0.422086	0.832	0.965	2.58777e-85
TFDP1	1.84215e-98	-0.422178	0.199	0.626	4.05512e-94
SKA2	8.32495e-86	-0.423423	0.597	0.894	1.83257e-81
CENPM	9.25766e-91	-0.424773	0.233	0.669	2.03789e-86
USP1	7.45966e-82	-0.42537	0.423	0.814	1.64209e-77
HNRNPR	6.1744e-87	-0.426575	0.818	0.965	1.35917e-82
CLPTM1L	1.48937e-95	-0.43043	0.368	0.778	3.27855e-91
TFAM	1.40376e-88	-0.430937	0.408	0.776	3.09009e-84
PARP1	7.6294e-90	-0.433901	0.863	0.969	1.67946e-85
GTSE1	4.1573e-90	-0.436766	0.221	0.677	9.15146e-86
FGF8	7.84981e-74	-0.437015	0.412	0.78	1.72798e-69
EIF4EBP1	4.52547e-79	-0.437888	0.615	0.901	9.96193e-75
IGLC2	7.76779e-73	-0.438336	0.69	0.946	1.70992e-68
HSPB11	9.61308e-83	-0.439944	0.674	0.92	2.11613e-78
TMX4	3.49366e-75	-0.441795	0.224	0.587	7.6906e-71
HMGA1	6.2279e-103	-0.445664	0.119	0.55	1.37095e-98
FBXO5	1.7335e-97	-0.445831	0.171	0.601	3.81595e-93
PTTG1	6.4487e-86	-0.448715	0.43	0.855	1.41955e-81
RFC3	1.12528e-84	-0.449265	0.442	0.814	2.47707e-80
CENPK	4.56148e-101	-0.454018	0.26	0.714	1.00412e-96
RFLNB	5.80581e-90	-0.455105	0.32	0.732	1.27803e-85
BAZ1B	3.0395e-84	-0.455198	0.453	0.811	6.69085e-80
RAD51C	2.08992e-89	-0.456149	0.542	0.865	4.60054e-85
HSPA8	1.2352e-108	-0.458477	0.959	0.992	2.71904e-104
AURKB	8.90483e-98	-0.462808	0.217	0.681	1.96022e-93
NCL	2.94296e-89	-0.463435	0.993	0.998	6.47834e-85
POLD3	4.29062e-100	-0.46344	0.205	0.649	9.44495e-96
MKI67	1.19023e-94	-0.464514	0.24	0.707	2.62004e-90
SIVA1	5.23883e-95	-0.465016	0.601	0.886	1.15322e-90
BRIX1	8.11577e-99	-0.466266	0.618	0.905	1.78652e-94
CSE1L	2.03655e-92	-0.46632	0.595	0.904	4.48305e-88
MCM10	1.56387e-100	-0.467916	0.13	0.556	3.44254e-96
LMNB1	7.48371e-110	-0.472788	0.188	0.65	1.64739e-105
CENPU	5.26899e-102	-0.476414	0.281	0.731	1.15986e-97
MRPS34	3.92335e-102	-0.476573	0.66	0.93	8.63648e-98
PPM1G	7.49801e-103	-0.477213	0.801	0.962	1.65054e-98
CENPX	5.11336e-101	-0.479455	0.628	0.903	1.1256e-96
BTG3	4.29169e-112	-0.481224	0.107	0.553	9.44731e-108
SMS	1.93732e-95	-0.485356	0.406	0.789	4.26463e-91
TPM4	3.80766e-90	-0.486134	0.606	0.892	8.38181e-86
RRM1	3.69283e-103	-0.48903	0.361	0.803	8.12902e-99
ALYREF	1.15585e-108	-0.489664	0.589	0.909	2.54438e-104
NUDC	4.07477e-115	-0.490033	0.763	0.966	8.96978e-111
PTGES3	3.68811e-128	-0.491534	0.886	0.991	8.11864e-124
HMGN1	9.45952e-144	-0.494826	0.984	0.998	2.08232e-139
EXOSC8	3.27341e-102	-0.497102	0.547	0.885	7.20577e-98
PAK2	3.09561e-106	-0.500696	0.548	0.876	6.81437e-102
POLR3K	1.56173e-108	-0.502003	0.372	0.8	3.43784e-104
ZWINT	1.11972e-102	-0.503977	0.29	0.734	2.46484e-98
H2AZ2	1.60706e-121	-0.50701	0.773	0.962	3.53762e-117
CKS1B	1.48871e-109	-0.507558	0.78	0.984	3.2771e-105
SMC4	5.22161e-99	-0.508796	0.416	0.82	1.14943e-94
ITGB3BP	4.4115e-105	-0.509831	0.479	0.875	9.71103e-101
CCT6A	3.61001e-125	-0.509917	0.898	0.984	7.94672e-121
TPX2	1.19621e-82	-0.512097	0.442	0.807	2.63321e-78
CENPW	1.16554e-116	-0.513192	0.484	0.909	2.56571e-112
SLBP	2.30663e-84	-0.514305	0.482	0.818	5.07759e-80
CDKN3	4.01619e-119	-0.515352	0.219	0.711	8.84085e-115
LDHA	1.79264e-126	-0.518882	0.915	0.989	3.94614e-122
SRSF7	3.95985e-108	-0.523268	0.825	0.974	8.71682e-104
MACROH2A1	8.60911e-118	-0.52369	0.53	0.898	1.89512e-113
TUBA1B	3.00186e-150	-0.524931	0.993	0.998	6.608e-146
PAICS	4.61471e-118	-0.527138	0.672	0.928	1.01584e-113
MRPS26	4.07741e-114	-0.527253	0.729	0.958	8.97559e-110
SNRPA1	5.40534e-120	-0.530478	0.755	0.955	1.18988e-115
APPL1	1.02343e-119	-0.531459	0.445	0.841	2.25288e-115
H1-5	2.83664e-75	-0.531991	0.154	0.515	6.2443e-71
MCM3	9.96144e-97	-0.533094	0.338	0.756	2.19281e-92
VMO1	2.06611e-86	-0.535367	0.678	0.933	4.54813e-82
HSPD1	3.00586e-155	-0.539744	0.986	0.996	6.6168e-151
SMC1A	8.49812e-101	-0.543472	0.556	0.866	1.87069e-96
RRM2	1.40905e-120	-0.545361	0.212	0.734	3.10174e-116
MYBL2	1.4934e-123	-0.547907	0.284	0.787	3.28742e-119
SNRPB	1.89614e-159	-0.552152	0.959	0.995	4.17397e-155
UHRF1	6.72052e-108	-0.552824	0.374	0.782	1.47939e-103
RPA3	3.90224e-120	-0.553044	0.598	0.929	8.59e-116
HNRNPA3	9.23915e-122	-0.561168	0.882	0.982	2.03381e-117
CENPF	8.58348e-104	-0.577098	0.544	0.922	1.88948e-99
DCTPP1	1.25425e-120	-0.594731	0.425	0.846	2.76098e-116
STAU1	5.36556e-141	-0.595435	0.445	0.865	1.18112e-136
CCDC34	1.01826e-140	-0.599324	0.36	0.84	2.2415e-136
MCM7	2.3537e-120	-0.603915	0.454	0.875	5.18121e-116
SET	1.25058e-163	-0.607739	0.989	1	2.75291e-159
MAD2L1	7.16861e-142	-0.612379	0.36	0.867	1.57803e-137
HELLS	3.93182e-121	-0.612603	0.372	0.834	8.65512e-117
LSM 5.00	2.65662e-165	-0.618086	0.815	0.988	5.84801e-161
ATAD2	1.94125e-138	-0.621121	0.188	0.718	4.27328e-134
HSPE1	6.67708e-204	-0.622543	0.989	0.998	1.46982e-199
UBE2S	1.46615e-122	-0.626087	0.839	0.977	3.22743e-118
PCLAF	1.04645e-133	-0.632623	0.444	0.915	2.30354e-129
EIF1AX	6.85582e-174	-0.633878	0.886	0.985	1.50917e-169
CENPV	5.85043e-135	-0.636185	0.349	0.824	1.28786e-130
DNMT1	1.97899e-141	-0.637221	0.507	0.907	4.35635e-137
GMNN	9.83465e-148	-0.640074	0.352	0.85	2.1649e-143
CDK1	2.44354e-123	-0.645797	0.221	0.716	5.37897e-119
H2AZ1	5.77728e-169	-0.657638	0.979	0.998	1.27175e-164
BIRC5	2.18062e-138	-0.657741	0.368	0.885	4.8002e-134
HMGN2	3.77404e-138	-0.65856	0.898	0.997	8.30779e-134
RANBP1	3.43721e-189	-0.665101	0.954	0.996	7.56634e-185
LMAN1	9.54264e-167	-0.675867	0.329	0.833	2.10062e-162
TOP2A	1.18068e-108	-0.684574	0.33	0.794	2.59902e-104
TYMS	9.21376e-186	-0.693355	0.123	0.721	2.02823e-181
HMGB1	7.6943e-169	-0.703107	0.985	0.998	1.69375e-164
UBE2C	1.72753e-122	-0.715982	0.459	0.895	3.80282e-118
CACYBP	1.66368e-176	-0.717523	0.718	0.974	3.66226e-172
HSP90AA1	1.12565e-209	-0.721221	0.983	0.999	2.47789e-205
ANP32B	2.88386e-177	-0.72755	0.789	0.989	6.34824e-173
PCNA	5.50736e-151	-0.742533	0.283	0.796	1.21234e-146
VDAC1	5.61045e-198	-0.757119	0.542	0.935	1.23503e-193
HMGB2	1.82092e-161	-0.769812	0.348	0.916	4.00839e-157
UBE2T	1.27789e-180	-0.770482	0.375	0.895	2.81301e-176
CLSPN	4.48969e-188	-0.81424	0.15	0.755	9.88315e-184
TMA7	2.7844e-296	-0.815535	0.969	1	6.12929e-292
DTYMK	1.94839e-217	-0.870006	0.607	0.967	4.28899e-213
GINS2	2.56409e-197	-0.900015	0.431	0.926	5.64432e-193
H4C3	2.3869e-89	-0.902372	0.95	0.979	5.25428e-85
PTMA	1.42104e-286	-0.926077	0.997	1	3.12813e-282
YWHAE	0	-1.02345	0.93	0.998	0
